# Highly expressed miR-375 is not an intracellular oncogene in Merkel cell polyomavirus-associated Merkel cell carcinoma

**DOI:** 10.1101/813378

**Authors:** Kaiji Fan, Armin Zebisch, Kai Horny, David Schrama, Jürgen C. Becker

## Abstract

miR-375 is a highly abundant miRNA in Merkel cell carcinoma (MCC), in other cancers it acts either as a tumor suppressor or oncogene. While free-circulating miR-375 serves as surrogate marker for tumor burden in patients with advanced MCC, its function within MCC cells has not been established. Nearly complete miR-375 knockdown in MCC cell lines was achieved using antagomiRs via nucleofection. Neither cell viability, growth characteristics nor morphology were altered by this knockdown. miR-375 target genes and related signaling pathways were determined using ENCORI revealing Hippo signaling and EMT-related genes likely to be regulated. Thus, their expression was analyzed by multiplexed qRT-PCR after miR-375 knockdown demonstrating only a limited change in expression. In summary, highly effective miR-375 knockdown in classical MCC cell lines did neither significantly change cell viability, morphology, nor oncogenic signaling pathways. These observations render miR-375 an unlikely intracellular oncogene in MCC cells, thus suggesting to address likely functions of miR-375 for intercellular communication of MCC.
