## Supplementary material for "Highly expressed miR-375 is not an intracellular oncogene in Merkel cell polyomavirus-associated Merkel cell carcinoma": Suppl. Table 2

### Sheet: Sheet1
EMT signaling			Hippo signaling
Gene	Fold change anta-375 vs. anta-NC		Gene	Fold change anta-375 vs. anta-NC
AHNAK	0.996824		ACTG1	0.994498
AKT1	1.00013		AJUBA	0.999991
BMP1	0.998822		AMOT	1.00041
BMP2	1.75017		AMOTL1	0.999502
BMP7	0.999522		AMOTL2	0.999604
CALD1	1.0063		CASP3	0.999587
CAMK2N1	0.99904		CCNE1	0.99982
CAV2	1.78016		CCNE2	1.00016
CDH1	1.00009		CRB1	1.81003
CDH2	0.999596		CRB2	0.998526
COL1A2	0.999849		CRB3	0.992805
COL3A1	1.74735		CSNK1D	0.999831
COL5A2	0.996791		CSNK1E	0.995622
CTNNB1	0.762357		DCHS1	0.990346
DESI1	0.999875		DCHS2	1.80238
DSC2	0.999696		DIAPH2	0.99593
DSP	0.998902		DLG1	0.996813
EGFR	0.999522		DVL2	0.997547
ERBB3	0.999809		FAT1	0.998927
ESR1	1.23075		FAT2	1.42777
F11R	0.995734		FAT3	0.993472
FGFBP1	1.00094		FAT4	1.00403
FN1	0.999601		FJX1	0.993426
FOXC2	0.999426		GPC5	1.00422
FZD7	0.999572		HIPK2	0.988913
GEMIN2	0.998113		HMCN1	1.81186
GNG11	0.999215		LATS1	0.999517
GSC	0.999819		LATS2	1.41436
GSK3B	0.999359		LIMD1	0.996096
IGFBP4	1.00064		LIX1L	0.564476
IL1RN	1.82301		LLGL1	0.9996
ILK	0.999771		LLGL2	0.999402
ITGA5	0.998694		LPP	1.5037
ITGAV	0.994091		MAPK10	1.00114
ITGB1	1.81137		MEIS1	1.00006
JAG1	0.998902		MOB1A	0.999479
KRT14	1.7359		MOB1B	0.999847
KRT19	0.99107		MPDZ	0.999011
KRT7	0.999754		MPP5	0.999087
MAP1B	0.997276		MST1	0.994742
MMP2	0.999868		MYC	0.999409
MMP3	0.999062		NF2	0.565607
MMP9	0.999923		NPHP4	0.999313
MSN	1.43664		PARD3	0.998814
MST1R	0.674343		PARD6G	0.999593
NODAL	0.948691		POTEF	0.998678
NOTCH1	1.41331		PPP2CB	0.995042
NUDT13	0.99989		PPP2R1A	0.639652
OCLN	0.98874		PPP2R2D	0.999109
PDGFRB	1.00175		PRKCI	0.999573
PLEK2	1.00017		PRKCZ	0.996744
PTK2	0.999347		PTPN14	1.0003
PTP4A1	0.996892		RASSF2	0.998848
RAC1	0.995619		RASSF4	1.91502
RGS2	0.999915		RERE	0.999481
SERPINE1	1.51317		SAV1	0.999605
SMAD2	0.999739		SCRIB	0.999106
SNAI1	0.996732		SMAD1	1.00024
SNAI2	0.996613		STK3	0.996438
SNAI3	1.00367		STK4	0.999026
SOX10	0.999546		TAOK1	1.00441
SPARC	0.999993		TAOK2	1.00065
SPP1	0.993967		TAOK3	0.999932
STAT3	1.00024		TAZ	0.995755
STEAP1	0.99476		TEAD1	0.998824
TCF3	0.647544		TEAD2	1.40768
TCF4	0.946483		TEAD3	0.991513
TFPI2	0.999406		TEAD4	0.999065
TGFB1	0.998785		TJP1	0.992869
TGFB2	1.88461		TJP2	0.638533
TGFB3	0.99933		TP63	0.994707
TIMP1	0.996824		TSHZ1	0.978216
TMEFF1	0.999154		TSHZ2	0.989596
TMEM132A	0.995957		TSHZ3	1.86738
TSPAN13	0.99994		WNT1	1.79944
TWIST1	1.00113		WTIP	0.999695
VCAN	0.99264		WWC1	0.992078
VIM	0.998683		WWTR1	1.73973
VPS13A	0.998404		YAP1	1.00001
WNT11	0.996824		YWHAB	0.983467
WNT5A	0.999687		YWHAE	0.997322
WNT5B	0.988994		YWHAQ	0.991488
ZEB1	0.999034		YWHAZ	0.999685
ZEB2	0.999554		ZDHHC18	0.999579
